# The impact of ancestral, environmental and genetic influences on germline *de novo* mutation rates and spectra

**DOI:** 10.1101/2024.05.17.594464

**Authors:** O. Isaac Garcia-Salinas, Seongwon Hwang, Qin Qin Huang, Joanna Kaplanis, Matthew D.C. Neville, Rashesh Sanghvi, Felix Day, Raheleh Rahbari, Aylwyn Scally, Hilary C. Martin

**Affiliations:** Wellcome Sanger Institute, Wellcome Genome Campus, Hinxton, CB10 1SA, UK; Department of Genetics, University of Cambridge, Cambridge, UK; MRC Biostatistics Unit, School of Clinical Medicine, University of Cambridge, Cambridge CB2 0SR, UK; Genomics England, London, UK; MRC Epidemiology Unit, Box 285 Institute of Metabolic Science, University of Cambridge School of Clinical Medicine, Cambridge CB2 0QQ, UK

**Author notes:** Joint first authors (O. Isaac Garcia-Salinas, Seongwon Hwang). Joint senior authors (Raheleh Rahbari, Aylwyn Scally, Hilary C. Martin).

## Abstract

D*e novo* germline mutation is an important factor in the evolution of allelic diversity and disease predisposition in a population. Here, we study the influence of genetically-inferred ancestry and environmental factors on *de novo* mutation rates and spectra. Using a genetically diverse sample of ∼10K whole-genome sequenced trios, one of the largest *de novo* mutation catalogues to date, we found that genetically-inferred ancestry is associated with modest but significant changes in both germline mutation rate and spectra across continental populations. These effects may be due to genetic or environmental factors correlated with ancestry. We find epidemiological evidence that exposure to tobacco smoke is significantly associated with increased *de novo* mutation rate, but it does not mediate the observed ancestry effects. Investigation of several other potential mutagenic factors using Mendelian randomisation showed no consistent effects, except for age of menopause, where increased age corresponded to a reduction in *de novo* mutation rate. Overall, our study presents evidence on new factors influencing *de novo* mutational rate and spectra.
