## Supplementary Tables for "The impact of ancestral, environmental and genetic influences on germline *de novo* mutation rates and spectra"

### Sheet: supplementary_table_1
model reference	compared ancestry	estimate	se	nominal_p	fdr_padj	significance_label
EAS	AMR	-0.00295397	0.0228991	0.897361	0.954157
AMR	AFR	0.0370299	0.0146706	0.0116154	0.0290384	*
SAS	AMR	-0.00175292	0.0111947	0.875575	0.954157
EUR	AMR	0.0120159	0.0104643	0.250882	0.418137
EAS	AFR	0.034076	0.02294	0.13746	0.274921
SAS	EAS	0.00120104	0.0208918	0.954157	0.954157
EUR	EAS	0.0149698	0.02051	0.46548	0.664972
SAS	AFR	0.035277	0.0112903	0.00178601	0.00893003	*
EUR	AFR	0.0490458	0.0105671	3.50633e-06	3.50633e-05	*
SAS	EUR	-0.0137688	0.00464279	0.00302789	0.010093	*

### Sheet: supplementary_table_2
model reference	compared ancestry	pyr_subs	estimate	se	nominal_p	fdr_padj	significance_label
EAS	AMR	C>A	-0.11117	0.0651096	0.0877752	0.339301
AMR	AFR	C>A	-0.0061054	0.0433994	0.888126	0.927893
SAS	AMR	C>A	-0.0606999	0.0323964	0.0610066	0.305033
EUR	AMR	C>A	-0.0135001	0.0304123	0.657123	0.803232
EAS	AFR	C>A	-0.117275	0.0657119	0.0743431	0.309878
SAS	EAS	C>A	0.0504698	0.0590402	0.392661	0.652244
EUR	EAS	C>A	0.0976696	0.0579776	0.0920959	0.339301
SAS	AFR	C>A	-0.0668053	0.0336308	0.0470134	0.253149
EUR	AFR	C>A	-0.0196055	0.0317281	0.536642	0.766631
SAS	EUR	C>A	-0.0471998	0.0130972	0.000315149	0.0110302	*
EAS	AMR	C>G	0.0964249	0.0726496	0.184454	0.535311
AMR	AFR	C>G	0.019473	0.0450454	0.665535	0.803232
SAS	AMR	C>G	0.00517473	0.0339829	0.878973	0.927893
EUR	AMR	C>G	-0.0379953	0.0317612	0.231616	0.535311
EAS	AFR	C>G	0.115898	0.073063	0.112709	0.375698
SAS	EAS	C>G	-0.0912502	0.0668246	0.172122	0.523849
EUR	EAS	C>G	-0.13442	0.065725	0.0408626	0.238365
SAS	AFR	C>G	0.0246478	0.034898	0.48003	0.746714
EUR	AFR	C>G	-0.0185222	0.0327426	0.571616	0.784571
SAS	EUR	C>G	0.04317	0.0140144	0.00207287	0.0362753	*
EAS	AMR	CpG>TpG	-0.034842	0.0559106	0.533185	0.766631
AMR	AFR	CpG>TpG	-0.0199474	0.0363953	0.583652	0.785685
SAS	AMR	CpG>TpG	0.0271017	0.0272289	0.319601	0.616336
EUR	AMR	CpG>TpG	0.0571435	0.025455	0.0247977	0.173584
EAS	AFR	CpG>TpG	-0.0547894	0.0564619	0.331882	0.616336
SAS	EAS	CpG>TpG	0.0619437	0.0510485	0.224996	0.535311
EUR	EAS	CpG>TpG	0.0919855	0.0501269	0.0665282	0.309878
SAS	AFR	CpG>TpG	0.0071543	0.0283789	0.80097	0.904321
EUR	AFR	CpG>TpG	0.0371961	0.0266852	0.163384	0.519859
SAS	EUR	CpG>TpG	-0.0300418	0.0113152	0.00794375	0.100132
EAS	AMR	C>T	-0.0386067	0.0438402	0.378543	0.652244
AMR	AFR	C>T	0.0351801	0.0282235	0.212616	0.535311
SAS	AMR	C>T	-0.0447182	0.0212076	0.0350053	0.222761
EUR	AMR	C>T	-0.0179459	0.0198683	0.36642	0.652244
EAS	AFR	C>T	-0.00342654	0.0441396	0.938124	0.965716
SAS	EAS	C>T	-0.00611148	0.0400279	0.878653	0.927893
EUR	EAS	C>T	0.0206608	0.0393364	0.599433	0.791704
SAS	AFR	C>T	-0.00953802	0.0218468	0.662421	0.803232
EUR	AFR	C>T	0.0172342	0.0205522	0.401736	0.652244
SAS	EUR	C>T	-0.0267723	0.008666	0.00201161	0.0362753	*
EAS	AMR	T>A	0.204703	0.0860082	0.0173297	0.134786
AMR	AFR	T>A	-0.0608971	0.0519922	0.241518	0.535311
SAS	AMR	T>A	0.0125268	0.0384765	0.744757	0.854639
EUR	AMR	T>A	0.0117247	0.0359721	0.744477	0.854639
EAS	AFR	T>A	0.143806	0.0870463	0.0985535	0.344937
SAS	EAS	T>A	-0.192176	0.0797292	0.0159549	0.134786
EUR	EAS	T>A	-0.192978	0.0785536	0.0140413	0.134786
SAS	AFR	T>A	-0.0483703	0.0407917	0.235734	0.535311
EUR	AFR	T>A	-0.0491723	0.0384431	0.200894	0.535311
SAS	EUR	T>A	0.000802035	0.0159207	0.959823	0.973734
EAS	AMR	T>C	0.0468655	0.0447732	0.29525	0.607867
AMR	AFR	T>C	-0.0167146	0.0285633	0.558443	0.78182
SAS	AMR	T>C	0.0563202	0.0214245	0.00858277	0.100132
EUR	AMR	T>C	0.0124614	0.0200044	0.533341	0.766631
EAS	AFR	T>C	0.0301509	0.0451667	0.504439	0.766631
SAS	EAS	T>C	0.00945468	0.0410352	0.817783	0.908647
EUR	EAS	T>C	-0.034404	0.0403135	0.393452	0.652244
SAS	AFR	T>C	0.0396056	0.0222617	0.075256	0.309878
EUR	AFR	T>C	-0.00425315	0.0209013	0.838759	0.917392
SAS	EUR	T>C	0.0438587	0.00891531	8.81842e-07	6.1729e-05	*
EAS	AMR	T>G	-0.092456	0.0767941	0.228639	0.535311
AMR	AFR	T>G	0.0178164	0.0506321	0.724936	0.854639
SAS	AMR	T>G	-0.0178765	0.0380709	0.638681	0.803232
EUR	AMR	T>G	-0.03602	0.0356307	0.312077	0.616336
EAS	AFR	T>G	-0.0746396	0.0773489	0.334582	0.616336
SAS	EAS	T>G	0.0745795	0.0697913	0.285273	0.605124
EUR	EAS	T>G	0.0564361	0.0684936	0.409982	0.652244
SAS	AFR	T>G	-6.00512e-05	0.0392249	0.998779	0.998779
EUR	AFR	T>G	-0.0182035	0.0368663	0.621479	0.803232
SAS	EUR	T>G	0.0181435	0.0155958	0.244714	0.535311

### Sheet: supplementary_table_3
		Number of SNPs used as IV for MR study
Phenotype	Study reference	Sex-combined	Father	Mother
Menopause	Ruth, K.S., Day, F.R., Hussain, J. et al. Genetic insights into biological mechanisms governing human ovarian ageing. Nature 596, 393–397 (2021)	519	519	519
Genital disorder (Diseases of male genitor organs)	Canela-Xandri, Oriol, Konrad Rawlik, and Albert Tenesa. "An atlas of genetic associations in UK Biobank." Nature genetics 50.11 (2018): 1593-1599.	13	13	13
Sleep duration		82	82	82
Hydrocele spermatocele		8	8	8
BMI		1177	1190	1177
Smoking initiation	Saunders, Gretchen RB, et al. "Genetic diversity fuels gene discovery for tobacco and alcohol use." Nature 612.7941 (2022): 720-724.	483	483	483
Smoking cessation		44	44	44
Age of initiation of smoking		12	12	12
Drinks per week		146	146	146

### Sheet: supplementary_table_4
origin	donor	smoker status	n inds pooled	n samples	n mutations
GEL	fathers	non smoker	3707	NA	55442
GEL	mothers	non smoker	3707	NA	16138
GEL	fathers	smoker	783	NA	11520
GEL	mothers	smoker	1047	NA	4308
Yoshida et al. 2020	PD30160	smoker	NA	11	27147
Yoshida et al. 2020	PD34207	smoker	NA	48	290408
Yoshida et al. 2020	PD34204	smoker	NA	60	345992
Yoshida et al. 2020	PD34211	smoker	NA	49	435960
Yoshida et al. 2020	PD37454	non smoker	NA	30	45615
Yoshida et al. 2020	PD37451	non smoker	NA	30	58365
Yoshida et al. 2020	PD34215	non smoker	NA	56	87208
Yoshida et al. 2020	PD34209	non smoker	NA	53	101324

### Sheet: supplementary_table_5
compared ancestry	model reference	pyr_subs	OR	pval	ordered_p	significance_label	pyr_code
AMR	AFR	C>A	0.984606	1.25079e-33	0.540384		6-pyr
AMR	AFR	C>G	0.985766	7.56346e-28	3.19198e-30	*	6-pyr
AMR	AFR	C>T	1.00296	2.5491e-09	0.793079		6-pyr
AMR	AFR	T>A	1.00429	0.00410627	0.86057		6-pyr
AMR	AFR	T>C	1.00323	7.41381e-07	0.539187		6-pyr
AMR	AFR	T>G	1.00391	0.00704706	0.86057		6-pyr
AMR	EAS	C>A	0.986434	6.05056e-20	4.37657e-05	*	6-pyr
AMR	EAS	C>G	1.00425	0.00569008	9.39259e-09	*	6-pyr
AMR	EAS	C>T	1.01521	9.85608e-149	3.22196e-117	*	6-pyr
AMR	EAS	T>A	0.970993	9.87148e-66	2.26444e-06	*	6-pyr
AMR	EAS	T>C	0.993726	7.7035e-17	9.39259e-09	*	6-pyr
AMR	EAS	T>G	0.982496	5.23657e-26	0.0874851		6-pyr
AMR	EUR	C>A	1.00375	0.0109922	0.00813919		6-pyr
AMR	EUR	C>G	1.01167	1.23717e-14	2.11604e-07	*	6-pyr
AMR	EUR	C>T	0.995563	3.32172e-15	2.19301e-20	*	6-pyr
AMR	EUR	T>A	0.999794	0.903971	0.382205		6-pyr
AMR	EUR	T>C	1.00227	0.00228625	0.404398		6-pyr
AMR	EUR	T>G	0.997649	0.153323	0.382205		6-pyr
AMR	SAS	C>A	0.992631	1.95498e-07	0.00082922		6-pyr
AMR	SAS	C>G	1.00961	5.36245e-11	1.81746e-15	*	6-pyr
AMR	SAS	C>T	0.992173	6.9058e-47	9.25205e-46	*	6-pyr
AMR	SAS	T>A	1.00018	0.914913	0.00082922		6-pyr
AMR	SAS	T>C	1.00785	1.82151e-27	0.0765307		6-pyr
AMR	SAS	T>G	1.0112	3.80014e-12	0.487554		6-pyr
EAS	AFR	C>A	0.998147	0.182557	1.23764e-15	*	6-pyr
EAS	AFR	C>G	0.981595	1.23383e-38	1.23764e-15	*	6-pyr
EAS	AFR	C>T	0.987937	2.88547e-110	1.2207e-141	*	6-pyr
EAS	AFR	T>A	1.03429	8.1975e-98	1.76362e-07	*	6-pyr
EAS	AFR	T>C	1.00956	2.3057e-41	1.3626e-60	*	6-pyr
EAS	AFR	T>G	1.02179	3.62428e-43	4.33236e-11	*	6-pyr
EAS	EUR	C>A	1.01755	1.05144e-28	2.80434e-06	*	6-pyr
EAS	EUR	C>G	1.00739	4.73951e-06	0.00136001		6-pyr
EAS	EUR	C>T	0.980648	2.10595e-227	3.04419e-128	*	6-pyr
EAS	EUR	T>A	1.02966	2.71508e-59	1.94814e-06	*	6-pyr
EAS	EUR	T>C	1.00859	2.76978e-27	0.000967739		6-pyr
EAS	EUR	T>G	1.01542	2.39361e-18	0.00136001		6-pyr
EAS	SAS	C>A	1.00628	3.74667e-05	0.681748		6-pyr
EAS	SAS	C>G	1.00534	0.000673063	0.681748		6-pyr
EAS	SAS	C>T	0.977308	0	1.37707e-214	*	6-pyr
EAS	SAS	T>A	1.03006	3.98183e-64	0.746956		6-pyr
EAS	SAS	T>C	1.01422	7.05102e-75	2.35587e-14	*	6-pyr
EAS	SAS	T>G	1.02921	1.37469e-63	3.69852e-21	*	6-pyr
EUR	AFR	C>A	0.980929	4.06456e-45	1.65859e-63	*	6-pyr
EUR	AFR	C>G	0.974392	8.10667e-77	0.00109932		6-pyr
EUR	AFR	C>T	1.00743	6.28863e-45	0.506615		6-pyr
EUR	AFR	T>A	1.0045	0.00463109	0.0542575		6-pyr
EUR	AFR	T>C	1.00096	0.166268	0.0542575		6-pyr
EUR	AFR	T>G	1.00627	4.695e-05	0.440504		6-pyr
SAS	AFR	C>A	0.991915	6.29945e-10	0.66979		6-pyr
SAS	AFR	C>G	0.976383	2.3651e-70	6.74124e-33	*	6-pyr
SAS	AFR	C>T	1.01088	6.83993e-101	1.73072e-110	*	6-pyr
SAS	AFR	T>A	1.00411	0.00728686	3.02445e-07	*	6-pyr
SAS	AFR	T>C	0.995408	5.97105e-12	0.0267482		6-pyr
SAS	AFR	T>G	0.992792	1.1786e-06	3.02445e-07	*	6-pyr
SAS	EUR	C>A	1.0112	9.83851e-14	2.216e-20	*	6-pyr
SAS	EUR	C>G	1.00204	0.184582	0.314445		6-pyr
SAS	EUR	C>T	1.00342	2.72868e-09	0.439439		6-pyr
SAS	EUR	T>A	0.999616	0.825266	0.314445		6-pyr
SAS	EUR	T>C	0.994455	2.22037e-13	1.10157e-14	*	6-pyr
SAS	EUR	T>G	0.986603	1.16402e-15	1.04981e-25	*	6-pyr
SAS	EUR	C>A	1.0112	9.83851e-14	2.216e-20	*	7-pyr
SAS	EUR	C>G	1.00204	0.184582	0.314445		7-pyr
SAS	EUR	C>T	1.0014	0.0440407	0.724851		7-pyr
SAS	EUR	CpG>TpG	1.01062	2.97338e-12	3.2669e-07	*	7-pyr
SAS	EUR	T>A	0.999616	0.825266	0.314445		7-pyr
SAS	EUR	T>C	0.994455	2.22037e-13	7.75462e-19	*	7-pyr
SAS	EUR	T>G	0.986603	1.16402e-15	1.04981e-25	*	7-pyr
AMR	AFR	C>A	0.984606	1.25079e-33	0.540384		7-pyr
AMR	AFR	C>G	0.985766	7.56346e-28	5.01274e-31	*	7-pyr
AMR	AFR	C>T	1.00365	1.50947e-09	0.691368		7-pyr
AMR	AFR	CpG>TpG	1.00055	0.673929	0.0990427		7-pyr
AMR	AFR	T>A	1.00429	0.00410627	0.86057		7-pyr
AMR	AFR	T>C	1.00323	7.41381e-07	0.539187		7-pyr
AMR	AFR	T>G	1.00391	0.00704706	0.0990427		7-pyr
EAS	AFR	C>A	0.998147	0.182557	0.328683		7-pyr
EAS	AFR	C>G	0.981595	1.23383e-38	1.23764e-15	*	7-pyr
EAS	AFR	C>T	0.984467	3.83934e-124	3.28574e-157	*	7-pyr
EAS	AFR	CpG>TpG	1.00018	0.899634	0.328683		7-pyr
EAS	AFR	T>A	1.03429	8.1975e-98	1.76362e-07	*	7-pyr
EAS	AFR	T>C	1.00956	2.3057e-41	1.3626e-60	*	7-pyr
EAS	AFR	T>G	1.02179	3.62428e-43	4.33236e-11	*	7-pyr
SAS	AFR	C>A	0.991915	6.29945e-10	5.71908e-16	*	7-pyr
SAS	AFR	C>G	0.976383	2.3651e-70	6.74124e-33	*	7-pyr
SAS	AFR	C>T	1.01175	2.58712e-80	1.69913e-110	*	7-pyr
SAS	AFR	CpG>TpG	1.00779	5.87657e-09	6.10263e-13	*	7-pyr
SAS	AFR	T>A	1.00411	0.00728686	3.02445e-07	*	7-pyr
SAS	AFR	T>C	0.995408	5.97105e-12	0.0267482		7-pyr
SAS	AFR	T>G	0.992792	1.1786e-06	3.02445e-07	*	7-pyr
EUR	AFR	C>A	0.980929	4.06456e-45	1.26038e-32	*	7-pyr
EUR	AFR	C>G	0.974392	8.10667e-77	1.60621e-106	*	7-pyr
EUR	AFR	C>T	1.01033	2.32184e-58	8.46496e-74	*	7-pyr
EUR	AFR	CpG>TpG	0.9972	0.0432055	0.0238829		7-pyr
EUR	AFR	T>A	1.0045	0.00463109	0.000881221		7-pyr
EUR	AFR	T>C	1.00096	0.166268	0.0238829		7-pyr
EUR	AFR	T>G	1.00627	4.695e-05	0.440504		7-pyr
EAS	EUR	C>A	1.01755	1.05144e-28	2.80434e-06	*	7-pyr
EAS	EUR	C>G	1.00739	4.73951e-06	0.0642962		7-pyr
EAS	EUR	C>T	0.974399	1.20525e-271	6.40573e-157	*	7-pyr
EAS	EUR	CpG>TpG	1.00299	0.0605881	0.0642962		7-pyr
EAS	EUR	T>A	1.02966	2.71508e-59	1.94814e-06	*	7-pyr
EAS	EUR	T>C	1.00859	2.76978e-27	0.000967739		7-pyr
EAS	EUR	T>G	1.01542	2.39361e-18	0.00136001		7-pyr
AMR	EUR	C>A	1.00375	0.0109922	0.859952		7-pyr
AMR	EUR	C>G	1.01167	1.23717e-14	2.11604e-07	*	7-pyr
AMR	EUR	C>T	0.993382	2.92179e-22	1.01437e-24	*	7-pyr
AMR	EUR	CpG>TpG	1.00336	0.0242254	0.0136807		7-pyr
AMR	EUR	T>A	0.999794	0.903971	0.382205		7-pyr
AMR	EUR	T>C	1.00227	0.00228625	0.404398		7-pyr
AMR	EUR	T>G	0.997649	0.153323	0.382205		7-pyr
EAS	SAS	C>A	1.00628	3.74667e-05	0.681748		7-pyr
EAS	SAS	C>G	1.00534	0.000673063	0.681748		7-pyr
EAS	SAS	C>T	0.973034	2.31648e-302	7.71235e-240	*	7-pyr
EAS	SAS	CpG>TpG	0.992449	9.03781e-07	1.06646e-09	*	7-pyr
EAS	SAS	T>A	1.03006	3.98183e-64	0.746956		7-pyr
EAS	SAS	T>C	1.01422	7.05102e-75	2.35587e-14	*	7-pyr
EAS	SAS	T>G	1.02921	1.37469e-63	8.45545e-52	*	7-pyr
AMR	SAS	C>A	0.992631	1.95498e-07	0.930776		7-pyr
AMR	SAS	C>G	1.00961	5.36245e-11	1.81746e-15	*	7-pyr
AMR	SAS	C>T	0.991991	7.67175e-34	4.03881e-42	*	7-pyr
AMR	SAS	CpG>TpG	0.992815	5.33026e-07	0.00117161		7-pyr
AMR	SAS	T>A	1.00018	0.914913	0.00117161		7-pyr
AMR	SAS	T>C	1.00785	1.82151e-27	0.0765307		7-pyr
AMR	SAS	T>G	1.0112	3.80014e-12	0.487554		7-pyr
AMR	EAS	C>A	0.986434	6.05056e-20	4.37657e-05	*	7-pyr
AMR	EAS	C>G	1.00425	0.00569008	0.086528		7-pyr
AMR	EAS	C>T	1.01948	1.24958e-164	2.60157e-134	*	7-pyr
AMR	EAS	CpG>TpG	1.00037	0.808365	0.086528		7-pyr
AMR	EAS	T>A	0.970993	9.87148e-66	2.26444e-06	*	7-pyr
AMR	EAS	T>C	0.993726	7.7035e-17	9.39259e-09	*	7-pyr
AMR	EAS	T>G	0.982496	5.23657e-26	0.0874851		7-pyr

### Sheet: supplementary_table_6
Exposure	Method	Estimate	Std.Error	95% CI lower	95% CI upper	P-value
Age of initiation of smoking	Simple median	-0.469597	0.419815	-1.29242	0.353227	0.26332
Age of initiation of smoking	Weighted median	-0.495742	0.429835	-1.3382	0.34672	0.248775
Age of initiation of smoking	IVW	-0.333127	0.313399	-0.947377	0.281123	0.287805
Age of initiation of smoking	MR-Egger	1.51803	2.39148	-3.16918	6.20524	0.525581
Age of initiation of smoking	(intercept)	-0.0316054	0.0404784	-0.110942	0.0477308	0.434922
Genital disorder	Simple median	-0.671445	1.00139	-2.63414	1.29125	0.502532
Genital disorder	Weighted median	-0.766119	0.977444	-2.68187	1.14964	0.433158
Genital disorder	IVW	-0.474784	0.744611	-1.9342	0.984627	0.523716
Genital disorder	MR-Egger	-3.43852	4.19976	-11.6699	4.79285	0.412934
Genital disorder	(intercept)	0.0209183	0.0291726	-0.036259	0.0780955	0.473342
Hydrocele spermatocele	Simple median	0.922012	0.907635	-0.856921	2.70095	0.309706
Hydrocele spermatocele	Weighted median	-0.0719842	0.115251	-0.297873	0.153904	0.532244
Hydrocele spermatocele	IVW	-0.0241547	0.169087	-0.355558	0.307249	0.886406
Hydrocele spermatocele	MR-Egger	-0.0900588	0.2146	-0.510667	0.330549	0.674734
Hydrocele spermatocele	(intercept)	0.00988005	0.0179301	-0.0252623	0.0450224	0.581612
Menopause	Simple median	0.00496152	0.010674	-0.0159591	0.0258822	0.642058
Menopause	Weighted median	0.00598176	0.0118564	-0.0172563	0.0292198	0.613896
Menopause	IVW	0.000441329	0.00697132	-0.0132222	0.0141049	0.949523
Menopause	MR-Egger	0.0248315	0.0159821	-0.00649285	0.0561559	0.120254
Menopause	(intercept)	-0.00355673	0.00209721	-0.00766719	0.000553719	0.0898978
Sleep duration	Simple median	-0.137755	0.196011	-0.521929	0.246419	0.482184
Sleep duration	Weighted median	-0.0855005	0.197113	-0.471836	0.300835	0.664461
Sleep duration	IVW	-0.085324	0.137803	-0.355413	0.184765	0.535803
Sleep duration	MR-Egger	-0.114689	0.694486	-1.47586	1.24648	0.868833
Sleep duration	(intercept)	0.000450162	0.0104349	-0.0200018	0.0209021	0.96559
Smoking cessation	Simple median	0.29553	0.213637	-0.123191	0.71425	0.166564
Smoking cessation	Weighted median	-0.0998077	0.217865	-0.526816	0.3272	0.646868
Smoking cessation	IVW	-0.105573	0.149291	-0.398178	0.187032	0.479465
Smoking cessation	MR-Egger	-0.326576	0.407714	-1.12568	0.47253	0.423136
Smoking cessation	(intercept)	0.00483212	0.00829536	-0.0114265	0.0210907	0.560224
Smoking initiation	Simple median	-0.0783848	0.104636	-0.283468	0.126699	0.453788
Smoking initiation	Weighted median	-0.0952966	0.105684	-0.302434	0.111841	0.367211
Smoking initiation	IVW	-0.0581263	0.0719286	-0.199104	0.0828511	0.419027
Smoking initiation	MR-Egger	-0.221698	0.298739	-0.807215	0.363819	0.458018
Smoking initiation	(intercept)	0.00202199	0.00358421	-0.00500294	0.00904692	0.57266
BMI	Simple median	0.0101346	0.0123706	-0.0141114	0.0343806	0.412646
BMI	Weighted median	0.00644735	0.0128279	-0.0186949	0.0315896	0.615244
BMI	IVW	0.00660545	0.00846077	-0.00997736	0.0231883	0.434971
BMI	MR-Egger	-0.00694968	0.027986	-0.0618012	0.0479018	0.803881
BMI	(intercept)	0.000957545	0.00188444	-0.0027359	0.00465099	0.611361
Drinks per week	Simple median	-0.359102	0.168406	-0.689171	-0.0290322	0.0329774
Drinks per week	Weighted median	-0.27804	0.172383	-0.615904	0.059824	0.106761
Drinks per week	IVW	-0.151308	0.122667	-0.391731	0.0891153	0.217395
Drinks per week	MR-Egger	-0.428726	0.367617	-1.14924	0.29179	0.243521
Drinks per week	(intercept)	0.00418108	0.00522214	-0.00605413	0.0144163	0.423338

### Sheet: supplementary_table_7
Exposure	Method	Estimate	Std.Error	95% CI lower	95% CI upper	P-value
Age of initiation of smoking	Simple median	0.102275	0.399003	-0.679756	0.884307	0.797698
Age of initiation of smoking	Weighted median	0.252296	0.41341	-0.557972	1.06256	0.541675
Age of initiation of smoking	IVW	0.0673517	0.302537	-0.52561	0.660313	0.823829
Age of initiation of smoking	MR-Egger	0.818029	2.30745	-3.70449	5.34055	0.722952
Age of initiation of smoking	(intercept)	-0.0128264	0.0390858	-0.0894331	0.0637803	0.742791
Genital disorder	Simple median	-0.59748	0.97475	-2.50796	1.31299	0.539905
Genital disorder	Weighted median	-0.556707	0.949162	-2.41703	1.30362	0.557523
Genital disorder	IVW	-0.326907	0.720008	-1.7381	1.08428	0.649806
Genital disorder	MR-Egger	-0.317691	4.04615	-8.24799	7.61261	0.937417
Genital disorder	(intercept)	-6.5086e-05	0.0281202	-0.0551797	0.0550496	0.998153
Hydrocele spermatocele	Simple median	0.494722	0.7493	-0.973879	1.96332	0.509096
Hydrocele spermatocele	Weighted median	0.0943361	0.107702	-0.116756	0.305428	0.381085
Hydrocele spermatocele	IVW	0.0667104	0.11274	-0.154256	0.287677	0.554039
Hydrocele spermatocele	MR-Egger	-0.0140812	0.134832	-0.278347	0.250185	0.916824
Hydrocele spermatocele	(intercept)	0.0121012	0.0113286	-0.0101024	0.0343048	0.285431
Menopause	Simple median	-0.0262233	0.0103635	-0.0465354	-0.00591113	0.0113951
Menopause	Weighted median	-0.0263357	0.0106873	-0.0472825	-0.00538894	0.013732
Menopause	IVW	-0.030884	0.00672712	-0.0440689	-0.0176991	4.41197e-06
Menopause	MR-Egger	-0.0283128	0.0154149	-0.0585254	0.0018999	0.0662523
Menopause	(intercept)	-0.000374994	0.00202275	-0.00433952	0.00358953	0.852925
Sleep duration	Simple median	-0.0664674	0.199706	-0.457885	0.32495	0.739266
Sleep duration	Weighted median	-0.0687863	0.199984	-0.460748	0.323176	0.730877
Sleep duration	IVW	-0.101548	0.146036	-0.387772	0.184677	0.486829
Sleep duration	MR-Egger	0.0467616	0.738962	-1.40158	1.4951	0.949543
Sleep duration	(intercept)	-0.00227198	0.0110943	-0.0240165	0.0194725	0.837738
Smoking cessation	Simple median	-0.150806	0.214158	-0.570548	0.268935	0.481319
Smoking cessation	Weighted median	-0.106149	0.21807	-0.533559	0.321261	0.626425
Smoking cessation	IVW	-0.130081	0.144612	-0.413516	0.153354	0.368379
Smoking cessation	MR-Egger	-0.173402	0.397218	-0.951935	0.605132	0.662445
Smoking cessation	(intercept)	0.000943227	0.00805497	-0.0148442	0.0167307	0.906782
Smoking initiation	Simple median	-0.0150767	0.101424	-0.213863	0.18371	0.881829
Smoking initiation	Weighted median	0.0100053	0.103137	-0.19214	0.212151	0.922719
Smoking initiation	IVW	-0.0171333	0.0693664	-0.153089	0.118822	0.804911
Smoking initiation	MR-Egger	0.314607	0.287982	-0.249827	0.879041	0.274633
Smoking initiation	(intercept)	-0.00410127	0.00345546	-0.0108739	0.00267131	0.235269
BMI	Simple median	-0.00588032	0.0122273	-0.0298453	0.0180847	0.630574
BMI	Weighted median	0.00139655	0.0125837	-0.023267	0.0260601	0.911631
BMI	IVW	0.000710507	0.00815473	-0.0152725	0.0166935	0.93057
BMI	MR-Egger	0.00619596	0.026931	-0.0465879	0.0589798	0.818039
BMI	(intercept)	-0.000387683	0.00181399	-0.00394303	0.00316767	0.830767
Drinks per week	Simple median	0.188885	0.163696	-0.131954	0.509724	0.248551
Drinks per week	Weighted median	0.270748	0.163791	-0.0502765	0.591773	0.098329
Drinks per week	IVW	0.134287	0.109705	-0.0807302	0.349304	0.220924
Drinks per week	MR-Egger	0.549061	0.326758	-0.091373	1.18949	0.0928934
Drinks per week	(intercept)	-0.00625986	0.00464691	-0.0153676	0.00284791	0.177947

### Sheet: supplementary_table_8
Exposure	Method	Estimate	Std.Error	95% CI lower	95% CI upper	P-value
Age of initiation of smoking	Simple median	-0.0691761	0.280037	-0.618039	0.479687	0.804889
Age of initiation of smoking	Weighted median	-0.0891789	0.287018	-0.651724	0.473366	0.756022
Age of initiation of smoking	IVW	-0.0761839	0.215202	-0.497972	0.345604	0.72333
Age of initiation of smoking	MR-Egger	1.05267	1.6421	-2.16579	4.27113	0.521489
Age of initiation of smoking	(intercept)	-0.0192804	0.0278045	-0.0737762	0.0352154	0.488042
Genital disorder	Simple median	-0.481734	0.687302	-1.82882	0.865353	0.483361
Genital disorder	Weighted median	-0.572808	0.671518	-1.88896	0.743343	0.393657
Genital disorder	IVW	-0.336556	0.511761	-1.33959	0.666476	0.510767
Genital disorder	MR-Egger	-1.5589	2.88139	-7.20632	4.08851	0.58849
Genital disorder	(intercept)	0.00863021	0.0200202	-0.0306086	0.0478691	0.666414
Hydrocele spermatocele	Simple median	0.594274	0.73663	-0.849495	2.03804	0.419812
Hydrocele spermatocele	Weighted median	-0.0264836	0.0774792	-0.17834	0.125373	0.732489
Hydrocele spermatocele	IVW	0.0295141	0.0998822	-0.166251	0.22528	0.767621
Hydrocele spermatocele	MR-Egger	-0.0444578	0.118376	-0.276471	0.187555	0.707241
Hydrocele spermatocele	(intercept)	0.0110849	0.0099171	-0.0083523	0.030522	0.263673
Menopause	Simple median	-0.0132619	0.00727151	-0.0275138	0.000990032	0.0681805
Menopause	Weighted median	-0.0132619	0.00764693	-0.0282496	0.00172584	0.0828695
Menopause	IVW	-0.0198475	0.00478634	-0.0292285	-0.0104664	3.37311e-05
Menopause	MR-Egger	-0.0104185	0.0109685	-0.0319163	0.0110794	0.342187
Menopause	(intercept)	-0.00137503	0.0014392	-0.00419581	0.00144575	0.33937
Sleep duration	Simple median	-0.155863	0.138485	-0.427289	0.115563	0.260383
Sleep duration	Weighted median	-0.139575	0.138328	-0.410693	0.131543	0.312967
Sleep duration	IVW	-0.0906605	0.0967577	-0.280302	0.0989812	0.348767
Sleep duration	MR-Egger	0.025595	0.489995	-0.934777	0.985967	0.958341
Sleep duration	(intercept)	-0.0017816	0.00735947	-0.0162059	0.0126427	0.808717
Smoking cessation	Simple median	-0.111197	0.147933	-0.401139	0.178746	0.452248
Smoking cessation	Weighted median	-0.120196	0.150281	-0.414742	0.17435	0.423822
Smoking cessation	IVW	-0.106532	0.102651	-0.307725	0.0946605	0.29936
Smoking cessation	MR-Egger	-0.213881	0.281201	-0.765025	0.337262	0.446896
Smoking cessation	(intercept)	0.00234246	0.0057126	-0.00885403	0.013539	0.681769
Smoking initiation	Simple median	0.0181199	0.0716213	-0.122255	0.158495	0.800271
Smoking initiation	Weighted median	0.0287623	0.0723792	-0.113098	0.170623	0.691084
Smoking initiation	IVW	-0.0248606	0.0493673	-0.121619	0.0718975	0.614553
Smoking initiation	MR-Egger	0.111587	0.204993	-0.290191	0.513365	0.586202
Smoking initiation	(intercept)	-0.0016868	0.00245958	-0.00650749	0.00313389	0.492834
BMI	Simple median	0.00500616	0.008666	-0.0119789	0.0219912	0.563481
BMI	Weighted median	0.00734586	0.00896557	-0.0102263	0.024918	0.412592
BMI	IVW	0.00266041	0.00580532	-0.00871781	0.0140386	0.646758
BMI	MR-Egger	-0.000218797	0.019187	-0.0378247	0.0373871	0.990902
BMI	(intercept)	0.000203438	0.00129217	-0.00232917	0.00273604	0.874899
Drinks per week	Simple median	-0.0392153	0.113465	-0.261603	0.183172	0.729632
Drinks per week	Weighted median	-0.0200654	0.116223	-0.247859	0.207728	0.86293
Drinks per week	IVW	0.0152075	0.0770511	-0.13581	0.166225	0.843538
Drinks per week	MR-Egger	0.17168	0.230389	-0.279875	0.623235	0.456166
Drinks per week	(intercept)	-0.00235985	0.00327454	-0.00877783	0.00405814	0.471116
